# Circulating MicroRNAs indicative of sex and stress in the European seabass (*Dicentrarchus labrax*): toward the identification of new biomarkers

**DOI:** 10.1101/2023.07.03.547501

**Authors:** Camille Houdelet, Eva Blondeau-Bidet, Mathilde Estevez-Villar, Xavier Mialhe, Sophie Hermet, François Ruelle, Gilbert Dutto, Aline Bajek, Julien Bobe, Benjamin Geffroy

## Abstract

MicroRNAs (miRNAs) constitute a new category of biomarkers. Studies on miRNAs in non-mammalian species have drastically increased in the last few years. Here, we explored the use of miRNAs as potential, poorly-invasive markers, to identify sex and characterize acute stress in fish. The European seabass (*Dicentrarchus labrax*) was chosen as model because of its rapid response to stress and its specific sex determination system, devoid of sexual chromosomes. We performed a small RNA-sequencing analysis in the blood plasma of males and females’ European seabass (mature and immature) as well as in the blood plasma of juveniles submitted to an acute stress and sampled throughout the recovery period (at 0h, 0.5h, 1.5h and 6h). In immature individuals, both miR-1388-3p and miR-7132a-5p were up-regulated in females, while miR-499a-5p was more abundant in males. However, no miRNAs were found to be differentially expressed between sexes in the blood plasma of mature individuals. For the acute stress analysis, five miRNAs (miR-155-5p, miR-200a-3p, miR-205-1-5p, miR-143-3p and miR-223-3p) followed cortisol production over time. All miRNAs identified were tested and validated by RT-qPCR on sequenced samples. A complementary analysis on the 3’UTR sequences of the European seabass allowed to predict potential mRNA targets, some of them being particularly relevant regarding stress regulation, e.g. the glucocorticoid and the mineralocorticoid receptor. The present study provides new avenues and recommendations on the use of miRNAs as biomarkers of sex or stress of the European seabass, with potential application on other fish species.
