## Supplementary material for "Circulating MicroRNAs indicative of sex and stress in the European seabass (*Dicentrarchus labrax*): toward the identification of new biomarkers": Table S1

### Sheet: Feuil1
miRNA	Category	GeneGlobe ID	Forward primer specific miRNA	Reverse primer
miR-7132a-5p	female	YP02120072	5'GACUUGGUCAAAGCUCCUCAGU	Qiagen Universal Primer
miR-1388-3p	female	YP02103127	5'AUCUCAGGUUCGUCAGCCCAUG	Qiagen Universal Primer
miR-499a-5p	male	YP00205935	5'UUAAGACUUGCAGUGAUGUUU	Qiagen Universal Primer
miR-223-3p	stress	YP00205986	5'TGTCAGTTTGTCAAATACCCCA	Qiagen Universal Primer
miR-155-5p	stress	YP02119772	5'TTAATGCTAATCGTGATAGGGGT	Qiagen Universal Primer
miR-200a-3p	stress	YP00204707	5'TAACACTGTCTGGTAACGATGT	Qiagen Universal Primer
miR-205-1-5p	stress	YP00204487	5'TCCTTCATTCCACCGGAGTCTG	Qiagen Universal Primer
miR-143-3p	stress	YP00205992	5'TGAGATGAAGCACTGTAGCTC	Qiagen Universal Primer
miR-23b-2-3p	ref endogen	YP02100057	5'AUCACAUUGCCAGGGAUUACCA	Qiagen Universal Primer
miR-181a-2-3p	ref endogen	YP02115005	5'ACCAUCGACCGUUGACUGUACC	Qiagen Universal Primer
cel-mir-39-3p	ref exogen	YP00203952	5'UCACCGGGUGUAAAUCAGCUUG	Qiagen Universal Primer
UniSp6	control cDNA synthesis	YP00203954	5'CUAGUCCGAUCUAAGUCUUCGA	Qiagen Universal Primer
