## Supplementary material for "Circulating MicroRNAs indicative of sex and stress in the European seabass (*Dicentrarchus labrax*): toward the identification of new biomarkers": Table S3

### Sheet: Supplementary file 2
miRNA	baseMean	log2FoldChange	lfcSE	stat	pvalue	padj
gac-miR-122-5p	584.88	1.78524	0.551202	3.23881	0.00120031	0.264067
gac-miR-7-5p	363.452	1.15413	0.43015	2.68309	0.0072945	0.310397
gac-miR-451-5p	86620.1	0.593192	0.229907	2.58013	0.00987627	0.310397
gac-miR-365-2b-3p	4833.61	-1.15522	0.395086	-2.92396	0.00345604	0.310397
gac-miR-34a-5p	7.1734	-6.17766	2.26354	-2.72921	0.00634868	0.310397
gac-let-7j-5p	3466.99	0.538169	0.207383	2.59505	0.00945778	0.310397
gac-let-7g-5p	53740.1	0.478053	0.1795	2.66324	0.00773916	0.310397
gac-miR-499a-5p	294.066	1.38886	0.564805	2.45901	0.0139321	0.383132
gac-let-7f-5p	13056	0.467865	0.194562	2.4047	0.0161856	0.395648
gac-miR-150-5p	969.594	-0.862019	0.380222	-2.26715	0.0233811	0.488263
REV_gac-miR-1306-5p	115.612	-1.02729	0.456461	-2.25056	0.0244132	0.488263
gac-miR-455-5p	170.144	-1.10067	0.497591	-2.212	0.0269664	0.494384
gac-let-7b-1-3p	887.854	-0.632663	0.292399	-2.1637	0.0304875	0.515942
gac-let-7g-1-3p	5.0903	-5.6821	2.69698	-2.10684	0.0351314	0.552066
gac-miR-143-3p	33930.5	0.832407	0.408233	2.03905	0.0414452	0.583839
gac-let-7a-5p	688633	0.361502	0.17817	2.02897	0.042461	0.583839
gac-miR-92a-3p	139438	-0.353299	0.181823	-1.94309	0.0520052	0.635619
gac-miR-145-5p	1191.98	-0.819824	0.419544	-1.95408	0.0506913	0.635619
gac-miR-144-5p	4444.8	0.56252	0.29509	1.90627	0.0566154	0.655547
gac-let-7h-1-5p_gac-let-7h-2-5p	21650.8	0.235932	0.128648	1.83394	0.0666632	0.733295
gac-miR-19c-3p	3.80088	-5.25749	2.98342	-1.76223	0.0780297	0.746371
gac-miR-193a-2-5p	884.248	-0.658501	0.368982	-1.78465	0.0743189	0.746371
gac-miR-184-5p	7.60518	-3.8774	2.18614	-1.77363	0.076125	0.746371
gac-miR-145-3p	1375.46	0.451346	0.260668	1.7315	0.0833631	0.754235
REV_gac-miR-137-1-5p	2.78729	5.10604	2.97125	1.71848	0.0857085	0.754235
gac-miR-184-3p	4423.29	1.01782	0.635796	1.60086	0.109409	0.829999
gac-miR-182b-5p	168.813	0.669672	0.416176	1.60911	0.107592	0.829999
gac-let-7h-1-3p	439.124	-0.441354	0.274102	-1.61018	0.107358	0.829999
gac-let-7c-2/d-3p	174.048	-0.659583	0.401188	-1.64408	0.100161	0.829999
gac-miR-133a-3p_gac-miR-133b-3p	70.91	-0.894212	0.577268	-1.54904	0.121372	0.890062
gac-miR-7133-3p	89.5822	-1.23616	0.849016	-1.45599	0.145395	0.901971
gac-miR-551a-3p	386.064	-0.467466	0.326085	-1.43357	0.151695	0.901971
gac-miR-196d-5p	297.498	0.494039	0.33662	1.46765	0.1422	0.901971
gac-miR-196a-5p	839.522	0.348188	0.23097	1.5075	0.131682	0.901971
gac-let-7e-5p	251511	0.330057	0.227209	1.45266	0.146319	0.901971
gac-let-7c-2-5p	37521.1	0.312914	0.206703	1.51383	0.130069	0.901971
REV_gac-miR-137-1-3p	1.96633	-4.31244	2.98789	-1.44331	0.148934	0.901971
gac-miR-425-5p	10266.8	-0.307317	0.218237	-1.40818	0.159077	0.920974
gac-miR-23b-2-5p	149.606	-0.51211	0.370991	-1.38039	0.167468	0.921073
gac-let-7i-5p	1686.3	0.330808	0.238955	1.38439	0.166238	0.921073
gac-miR-725-3p	1176.54	0.67669	0.549364	1.23177	0.218035	0.940542
gac-miR-722-3p	153.671	-0.609849	0.472716	-1.29009	0.197018	0.940542
gac-miR-24-2-5p	234.464	0.40216	0.321498	1.25089	0.210973	0.940542
gac-miR-22b-5p	4664.03	-0.387636	0.308042	-1.25839	0.208251	0.940542
gac-miR-2188-3p	14460.6	0.368439	0.273901	1.34516	0.178574	0.940542
gac-miR-216a-1-5p	1.30129	-3.70424	2.99274	-1.23774	0.215812	0.940542
gac-miR-206-1-3p	96852.2	0.468297	0.371779	1.25961	0.207809	0.940542
gac-miR-17a-5p	52.3072	-0.915809	0.740867	-1.23613	0.21641	0.940542
gac-miR-133a-3p	11251.5	-0.559302	0.428291	-1.30589	0.191589	0.940542
gac-miR-126b-5p	742.724	-0.398831	0.31884	-1.25088	0.210978	0.940542
REV_gac-miR-190a-5p	1.41881	-3.84833	2.9914	-1.28646	0.198282	0.940542
gac-miR-21a-3p	15.2828	-1.56652	1.30912	-1.19662	0.231454	0.979228
gac-miR-ENSGACG00000022167-5p	14.3362	0.649318	1.52232	0.426532	0.66972	0.997005
gac-miR-ENSGACG00000022167-3p	38.4604	0.860665	1.03986	0.827676	0.407854	0.997005
gac-miR-99a-5p	6811.48	-0.22746	0.25589	-0.8889	0.374057	0.997005
gac-miR-92a-2-5p	238.378	0.078902	0.371651	0.212301	0.831872	0.997005
gac-miR-92a-1-5p	1048.09	0.0447829	0.281116	0.159304	0.87343	0.997005
gac-miR-9-5p	120.449	-0.65515	0.595305	-1.10053	0.271102	0.997005
gac-miR-9-1/3/5/6-3p	40.206	-0.25057	0.945057	-0.265138	0.790904	0.997005
gac-miR-8159-5p	42.9668	-0.134536	1.09484	-0.122882	0.9022	0.997005
gac-miR-7bb-3p	2.53248	2.81498	2.95529	0.952524	0.340831	0.997005
gac-miR-737-5p	870.706	0.0319932	0.246072	0.130016	0.896554	0.997005
gac-miR-730-5p	12.43	-0.195439	1.38141	-0.141478	0.887493	0.997005
gac-miR-728b-5p	1.12259	2.00537	2.98543	0.671721	0.501761	0.997005
gac-miR-727b-5p	518.835	-0.450073	0.465284	-0.967309	0.33339	0.997005
gac-miR-727b-3p	792.998	-0.151435	0.399232	-0.379315	0.704454	0.997005
gac-miR-724-5p	291.202	-0.245739	0.320616	-0.766459	0.443403	0.997005
gac-miR-7132b-5p	127.232	0.587897	0.686771	0.85603	0.391981	0.997005
gac-miR-7132a-5p_gac-miR-7132b-5p	168.665	0.0984536	0.554361	0.177598	0.859038	0.997005
gac-miR-7132a-5p	69.4911	0.85043	0.934066	0.910461	0.36258	0.997005
gac-miR-489-3p	371.098	-0.157015	0.286435	-0.548171	0.583575	0.997005
gac-miR-460-5p	74.9706	-0.0953515	0.803083	-0.118732	0.905488	0.997005
gac-miR-458-3p	28.0357	-0.00865047	1.1923	-0.00725528	0.994211	0.997005
gac-miR-456-3p	540.045	0.209194	0.295985	0.706774	0.479707	0.997005
gac-miR-455-3p	354.475	-0.390905	0.449015	-0.870584	0.383981	0.997005
gac-miR-454b-3p	75.5796	0.146716	0.537825	0.272796	0.78501	0.997005
gac-miR-429a-3p	111.169	-0.329739	0.796461	-0.414005	0.67887	0.997005
gac-miR-375a-3p	8646.45	-0.207157	0.541531	-0.382539	0.702062	0.997005
gac-miR-365-2b-5p	195.173	-0.213046	0.499684	-0.426362	0.669844	0.997005
gac-miR-338-3p	88.0688	0.0824506	0.533362	0.154587	0.877147	0.997005
gac-miR-338-1a-5p	17.442	-0.0610128	1.28082	-0.0476357	0.962007	0.997005
gac-miR-31a-5p	142.342	0.259833	0.606596	0.428347	0.668399	0.997005
gac-miR-30e-5p	709.232	-0.172801	0.324547	-0.532437	0.594423	0.997005
gac-miR-30e-3p	9671.12	-0.0233833	0.245347	-0.0953073	0.924071	0.997005
gac-miR-30c-2-5p	5886.04	0.128184	0.210089	0.61014	0.541769	0.997005
gac-miR-30c-1-5p_gac-miR-30c-2-5p	58.1481	0.0886188	0.482746	0.183572	0.854349	0.997005
gac-miR-30c-1-5p	1931.13	-0.226373	0.24809	-0.912462	0.361525	0.997005
gac-miR-30bb-5p	579.531	-0.0156207	0.404482	-0.038619	0.969194	0.997005
gac-miR-30bb-3p	41.4439	0.33512	0.863323	0.388175	0.697887	0.997005
gac-miR-30a-5p	18362.2	-0.0370657	0.148298	-0.24994	0.802634	0.997005
gac-miR-301b-5p	9.61739	2.45044	2.2196	1.104	0.269593	0.997005
gac-miR-29a-3p_gac-miR-29b-1a/2a-3p	7.47175	0.800839	2.09221	0.382772	0.701889	0.997005
gac-miR-29a-3p	39.4481	0.101508	0.740794	0.137026	0.89101	0.997005
gac-miR-27e-3p	1382.35	-0.0322674	0.282182	-0.11435	0.908961	0.997005
gac-miR-27c-1-3p	2724.69	0.24904	0.288482	0.863278	0.387984	0.997005
gac-miR-27b-5p	129.38	-0.283124	0.38838	-0.728987	0.46601	0.997005
gac-miR-27b-3p	2404.15	0.156033	0.201237	0.775369	0.438122	0.997005
gac-miR-27a-5p	136.351	0.418705	0.513473	0.815438	0.414821	0.997005
gac-miR-27a-3p_gac-miR-27b-3p_gac-miR-27e-3p	44.4442	-0.240527	0.682526	-0.352408	0.724533	0.997005
gac-miR-27a-3p	111.156	-0.0314538	0.595201	-0.0528456	0.957855	0.997005
gac-miR-26b-3p	115.426	0.30198	0.470788	0.641435	0.52124	0.997005
gac-miR-26-5p	39103.6	-0.0849262	0.194339	-0.437	0.662112	0.997005
gac-miR-24-6-5p	33.6379	-0.90077	1.01115	-0.890834	0.373018	0.997005
gac-miR-24-3p	1754.34	-0.0892021	0.238639	-0.373796	0.708556	0.997005
gac-miR-24-3-5p	7.92319	-1.81081	2.06855	-0.875401	0.381356	0.997005
gac-miR-23b-2-3p	2403.87	0.0126642	0.202084	0.0626681	0.950031	0.997005
gac-miR-23a-3p_gac-miR-23b-2-3p	65.2513	-0.227811	0.737901	-0.308728	0.757528	0.997005
gac-miR-23a-3p	43198.9	-0.0618107	0.167822	-0.368312	0.712641	0.997005
gac-miR-23a-3-5p	110.338	-0.175635	0.785472	-0.223604	0.823065	0.997005
gac-miR-23a-2-5p	155.04	-0.26215	0.493071	-0.531667	0.594957	0.997005
gac-miR-23a-1-5p	108.378	-0.191247	0.456055	-0.419352	0.674959	0.997005
gac-miR-22b-3p	55.3988	-0.564721	0.896828	-0.629687	0.5289	0.997005
gac-miR-22a-5p	1525.67	-0.261691	0.229444	-1.14054	0.254061	0.997005
gac-miR-22a-3p	128219	0.161045	0.196501	0.819564	0.412465	0.997005
gac-miR-223-3p	12739.2	-0.33766	0.326224	-1.03506	0.300642	0.997005
gac-miR-222c-5p	106.598	-0.11935	0.42187	-0.282907	0.777248	0.997005
gac-miR-222a-5p	119.059	-0.0501288	0.577911	-0.0867413	0.930877	0.997005
gac-miR-222-3p	2129.47	0.0529456	0.194241	0.272577	0.785178	0.997005
gac-miR-221a-5p	42.4758	-0.169661	0.563054	-0.301322	0.763169	0.997005
gac-miR-221-3p	1782.69	-0.0573586	0.198594	-0.288823	0.772717	0.997005
gac-miR-218a-2-5p_gac-miR-218b-5p	8.26276	0.347304	1.42009	0.244564	0.806794	0.997005
gac-miR-218a-2-5p	725.056	0.149974	0.365704	0.410097	0.681735	0.997005
gac-miR-2188-5p	8797.59	0.247015	0.281086	0.878788	0.379516	0.997005
gac-miR-2184-5p	30.1812	-0.613564	0.857641	-0.715408	0.474357	0.997005
gac-miR-217a-5p	24.0248	0.20676	1.1233	0.184065	0.853962	0.997005
gac-miR-216b-5p	2.94656	-3.23037	2.97045	-1.0875	0.276815	0.997005
gac-miR-214a-3p	11986.1	-0.147908	0.209426	-0.706254	0.48003	0.997005
gac-miR-212b-5p	1.07851	0.599694	2.96872	0.202004	0.839913	0.997005
gac-miR-210-5p	936.631	0.073701	0.246692	0.298757	0.765125	0.997005
gac-miR-210-3p	63.7951	0.00275222	0.733279	0.00375331	0.997005	0.997005
gac-miR-21-5p	67155.4	0.0633485	0.133675	0.4739	0.635571	0.997005
gac-miR-20a-5p	80.2384	-0.0759883	0.699005	-0.108709	0.913433	0.997005
gac-miR-205-1-5p	7723.83	-0.284083	0.809573	-0.350905	0.72566	0.997005
gac-miR-204-2b-3p	62.3368	0.530921	0.815931	0.650694	0.515244	0.997005
gac-miR-204-1/2b-5p	17395.3	-0.321529	0.338812	-0.948988	0.342627	0.997005
gac-miR-200b-5p	46.6559	-0.401065	1.22086	-0.328511	0.742526	0.997005
gac-miR-200b-3p	4701.07	0.545331	0.481091	1.13353	0.256992	0.997005
gac-miR-200a-3p	948.222	-0.134744	0.611293	-0.220424	0.825541	0.997005
gac-miR-19b-3p	73.3183	-0.220995	0.759882	-0.290829	0.771182	0.997005
gac-miR-199-5p	2872.61	-0.0847635	0.232838	-0.364045	0.715825	0.997005
gac-miR-199-3p	27090.3	-0.146599	0.178936	-0.819284	0.412624	0.997005
gac-miR-196d-3p	122.267	0.258292	0.468145	0.551734	0.581131	0.997005
gac-miR-194a-5p	6.23098	0.17889	2.18716	0.081791	0.934813	0.997005
gac-miR-191-5p	26308.7	0.0156271	0.235455	0.0663697	0.947083	0.997005
gac-miR-18c-5p	85.0672	0.173174	0.577425	0.299907	0.764248	0.997005
gac-miR-18a/b-5p	22.0417	0.586646	1.25257	0.468353	0.639533	0.997005
gac-miR-18a-3p	36.2018	-0.510867	0.921221	-0.554554	0.5792	0.997005
gac-miR-183-5p	1210.26	0.125951	0.401544	0.313665	0.753775	0.997005
gac-miR-182a-5p_gac-miR-182b-5p	86.0794	0.605197	0.559978	1.08075	0.279808	0.997005
gac-miR-182a-5p	601.611	0.248521	0.413805	0.600576	0.548123	0.997005
gac-miR-181b-3-3p	16.8719	0.55442	1.18802	0.466678	0.64073	0.997005
gac-miR-181b-2/3-5p_gac-miR-181c-5p	2.54744	-0.0355359	2.93029	-0.0121271	0.990324	0.997005
gac-miR-181b-2/3-5p	1428.8	0.0870739	0.2424	0.359215	0.719434	0.997005
gac-miR-181b-1-5p	770.808	0.0361617	0.291617	0.124004	0.901312	0.997005
gac-miR-181a-5p	5513.07	0.217673	0.261078	0.83375	0.404422	0.997005
gac-miR-181a-3-3p	802.319	0.0679204	0.240508	0.282403	0.777634	0.997005
gac-miR-181a-2-3p_gac-miR-181a-3-3p	47.7781	-0.609071	0.747902	-0.814372	0.415432	0.997005
gac-miR-181a-2-3p	2587.34	-0.138023	0.248648	-0.555095	0.57883	0.997005
gac-miR-181a-1-3p	364.229	-0.210529	0.448802	-0.46909	0.639005	0.997005
gac-miR-16c-5p	57077.5	-0.154977	0.231372	-0.669817	0.502974	0.997005
gac-miR-16a-5p_gac-miR-16c-5p	2772.52	-0.0848445	0.229726	-0.369329	0.711882	0.997005
gac-miR-16a-5p	3216.5	0.247116	0.233751	1.05718	0.290431	0.997005
gac-miR-15c-5p	34981	-0.170026	0.172084	-0.988041	0.323133	0.997005
gac-miR-15c-3p	29.9646	0.340441	0.852187	0.399491	0.689531	0.997005
gac-miR-15b-1-5p	32.2479	0.374184	0.917355	0.407895	0.683351	0.997005
gac-miR-15a-2-5p	6693.21	0.114407	0.243458	0.469923	0.63841	0.997005
gac-miR-155-5p	542.252	0.0838391	0.534322	0.156907	0.875318	0.997005
gac-miR-152a-5p	628.475	-0.0236835	0.244672	-0.0967968	0.922888	0.997005
gac-miR-152a-3p	420.135	-0.291226	0.298191	-0.976642	0.328747	0.997005
gac-miR-148a-3p	541.915	-0.36415	0.317688	-1.14625	0.251692	0.997005
gac-miR-146a-5p	6367.22	-0.121902	0.2265	-0.538198	0.59044	0.997005
gac-miR-146a-3p	191.712	-0.27751	0.39022	-0.711163	0.476983	0.997005
gac-miR-144-3p	220.3	0.179489	0.528703	0.33949	0.734241	0.997005
gac-miR-143-5p	20.3775	1.56563	1.90423	0.822183	0.410973	0.997005
gac-miR-142-5p	266.114	0.346368	0.562643	0.615609	0.538153	0.997005
gac-miR-142-3p	121.319	0.00567599	0.743517	0.00763397	0.993909	0.997005
gac-miR-140-5p	74.4428	-0.458209	0.828241	-0.553232	0.580105	0.997005
gac-miR-140-3p	2939.43	0.171276	0.226384	0.756574	0.449305	0.997005
gac-miR-139-5p	210.768	-0.108835	0.341496	-0.3187	0.749954	0.997005
gac-miR-1388-3p	380.702	-0.0536211	0.507579	-0.105641	0.915867	0.997005
gac-miR-135b-5p	4.82056	-1.62791	2.63435	-0.617956	0.536605	0.997005
gac-miR-133b-3p	79.011	-0.829654	0.744991	-1.11364	0.265432	0.997005
gac-miR-133a-5p	125.628	-0.340125	0.613536	-0.554368	0.579327	0.997005
gac-miR-130c-3p	6.18627	0.0736314	2.35549	0.0312595	0.975063	0.997005
gac-miR-130c-2-5p	74.9795	0.0565989	0.631154	0.0896752	0.928545	0.997005
gac-miR-130b-5p	5804.66	0.108038	0.220349	0.490303	0.62392	0.997005
gac-miR-130b-3p	31.0375	-0.19456	0.734497	-0.264889	0.791095	0.997005
gac-miR-129-1b/2-3p	5.32559	1.05329	2.6038	0.404522	0.685829	0.997005
gac-miR-129-1a/2-5p	124.999	0.49118	0.715208	0.686765	0.492231	0.997005
gac-miR-128-2-3p	24044.6	0.139703	0.16478	0.84782	0.396538	0.997005
gac-miR-126b-3p	15180	0.130251	0.261627	0.497849	0.61859	0.997005
gac-miR-125b-2/3-5p	35749.8	0.0321977	0.264281	0.121831	0.903033	0.997005
gac-miR-125b-2-3p	363.945	0.0777566	0.348175	0.223326	0.823281	0.997005
gac-miR-125a-5p	23225.4	0.186359	0.257495	0.723739	0.469226	0.997005
gac-miR-125a-1-3p_gac-miR-125a-2-3p	77.7435	-0.0265846	0.507717	-0.052361	0.958241	0.997005
gac-miR-10c-5p	7680.77	0.00191014	0.203247	0.00939812	0.992501	0.997005
gac-miR-10b-5p	112632	-0.0164659	0.194186	-0.0847945	0.932425	0.997005
gac-miR-10545-3p	16.2016	-0.207068	1.04933	-0.197333	0.843567	0.997005
gac-miR-103-3p	1274.37	-0.0896113	0.263527	-0.340046	0.733822	0.997005
gac-miR-101b-5p	175.895	0.241501	0.321431	0.75133	0.452454	0.997005
gac-miR-101b-3p	34.5709	0.224808	1.47213	0.15271	0.878627	0.997005
gac-miR-101a-3p	6940.72	-0.0523645	0.319443	-0.163924	0.869791	0.997005
gac-miR-100-2-5p	122226	-0.0727293	0.172854	-0.420755	0.673934	0.997005
gac-miR-1-3p	113991	0.267023	0.390374	0.684018	0.493964	0.997005
gac-let-7j-3p	21.7855	-0.0338717	1.02563	-0.0330252	0.973654	0.997005
gac-let-7e-1-3p	76.6093	-0.24033	0.743467	-0.323255	0.746502	0.997005
gac-let-7d-5p	69153.5	0.15558	0.222862	0.698099	0.485115	0.997005
gac-let-7b-5p	108295	-0.00213926	0.244103	-0.00876376	0.993008	0.997005
gac-let-7a-5p_gac-let-7c-2-5p	1670.69	0.300367	0.273755	1.09721	0.27255	0.997005
gac-let-7a-5-3p	198.14	-0.3398	0.345233	-0.984264	0.324986	0.997005
gac-let-7a-4-3p	0.521234	-1.17354	3.02528	-0.387911	0.698082	0.997005
gac-let-7a-3/7-3p	264.005	-0.35391	0.381333	-0.928084	0.353364	0.997005
REV_gac-let-7f-3p	1.81433	0.181518	2.94217	0.0616954	0.950805	0.997005
REV_gac-miR-193a-2-3p	4.40313	-2.33502	2.93605	-0.795292	0.426444	0.997005
REV_gac-miR-19a-1-3p	30.9485	-0.879841	0.86127	-1.02156	0.306988	0.997005
REV_gac-miR-19b-2-5p	0.040062	-0.254307	3.04143	-0.0836143	0.933363	0.997005
REV_gac-miR-27c-1-5p	1631.75	0.0204254	0.290598	0.0702876	0.943965	0.997005
REV_gac-miR-29b-1a/2a-3p	8.20864	-2.23054	2.1319	-1.04627	0.295437	0.997005
REV_gac-miR-7147-5p	0.458926	-0.307713	3.02973	-0.101564	0.919102	0.997005
REV_gac-miR-9-7-3p	6.14307	1.58375	2.14016	0.740016	0.45929	0.997005
gac-miR-29b-2b-3p	0	0	0	0	1	NA
REV_gac-miR-132-3p	0	0	0	0	1	NA
