## Supplementary material for "Circulating MicroRNAs indicative of sex and stress in the European seabass (*Dicentrarchus labrax*): toward the identification of new biomarkers": Table S5

### Sheet: sex_BP_miR-7132
ID	Description	GeneRatio	BgRatio	pvalue	p.adjust	qvalue	geneID	Count
GO:0038092	nodal signaling pathway	3/177	12/16350	0.000255391	0.000255391	0.306244	NCL1/SMAD3/ACVR1B	3
GO:0010822	positive regulation of mitochondrion organization	3/177	17/16350	0.000758547	0.000758547	0.324179	PPP3R1/BMF/YWHAE	3
GO:0033157	regulation of intracellular protein transport	4/177	46/16350	0.00151967	0.00151967	0.398642	PPP3R1/WIPF1/YWHAE/CABP1	4
GO:0006913	nucleocytoplasmic transport	8/177	217/16350	0.00253864	0.00253864	0.398642	RAB6A/RAB6B/RAB27A/XPO6/WIPF1/MRAS/CABP1/RAB7L1	8
GO:0051169	nuclear transport	8/177	217/16350	0.00253864	0.00253864	0.398642	RAB6A/RAB6B/RAB27A/XPO6/WIPF1/MRAS/CABP1/RAB7L1	8
GO:0030218	erythrocyte differentiation	5/177	91/16350	0.00308562	0.00308562	0.398642	STAT5.1/BTY/GFI1B/ACVR1B/TRIM33	5
GO:0034101	erythrocyte homeostasis	5/177	91/16350	0.00308562	0.00308562	0.398642	STAT5.1/BTY/GFI1B/ACVR1B/TRIM33	5
GO:0006952	defense response	11/177	396/16350	0.00396375	0.00396375	0.398642	PTGER3/RAB27A/SMAD3/GAB1/EIF2C2/ATG9A/CRK/CD40/TNFRSF1A/TRIM32/IL-1BETA	11
GO:0046649	lymphocyte activation	7/177	190/16350	0.00468191	0.00468191	0.398642	STAT5.1/RAB27A/SMAD3/RHOH/PRKCB/CD40/NCK1	7
GO:0051050	positive regulation of transport	8/177	241/16350	0.00479015	0.00479015	0.398642	PPP3R1/RAB27A/SCYL2/ANK3/WIPF1/STIM1/YWHAE/ORAI1B	8
GO:0008637	apoptotic mitochondrial changes	3/177	32/16350	0.00491237	0.00491237	0.398642	PPP3R1/BMF/YWHAE	3
GO:0032386	regulation of intracellular transport	4/177	64/16350	0.00509005	0.00509005	0.398642	PPP3R1/WIPF1/YWHAE/CABP1	4
GO:0098656	anion transmembrane transport	3/177	34/16350	0.00583368	0.00583368	0.398642	SLC1A1/SLC25A42/SLC25A1	3
GO:0044419	biological process involved in interspecies interaction between organisms	11/177	418/16350	0.00590762	0.00590762	0.398642	RAB27A/SMAD3/GAB1/EIF2C2/ATG9A/WIPF1/CRK/YWHAE/TRIM32/NCK1/SUV39H1	11
GO:0060326	cell chemotaxis	4/177	72/16350	0.00771072	0.00771072	0.425017	VEGFA/DOCK4/EPHB1/BIN2	4
GO:0031047	gene silencing by RNA	3/177	38/16350	0.0079688	0.0079688	0.425017	WTIP/TNRC6B/EIF2C2	3
GO:0045087	innate immune response	6/177	161/16350	0.00819401	0.00819401	0.425017	RAB27A/GAB1/EIF2C2/ATG9A/CRK/TRIM32	6
GO:0006487	protein N-linked glycosylation	3/177	39/16350	0.00856517	0.00856517	0.425017	MPDU1/PMM2/ENTPD5	3
GO:0001659	temperature homeostasis	2/177	14/16350	0.00973576	0.00973576	0.425017	PTGER3/IL-1BETA	2
GO:0002526	acute inflammatory response	2/177	14/16350	0.00973576	0.00973576	0.425017	PTGER3/IL-1BETA	2
GO:0051204	protein insertion into mitochondrial membrane	2/177	14/16350	0.00973576	0.00973576	0.425017	PPP3R1/YWHAE	2
GO:0090151	establishment of protein localization to mitochondrial membrane	2/177	14/16350	0.00973576	0.00973576	0.425017	PPP3R1/YWHAE	2
GO:0044089	positive regulation of cellular component biogenesis	5/177	124/16350	0.011247	0.011247	0.425017	FNBP1L/EPHB1/BMF/DPYSL3/NCK1	5
GO:0048011	neurotrophin TRK receptor signaling pathway	4/177	82/16350	0.0120653	0.0120653	0.425017	GAB1/EIF2C2/CRK/YWHAE	4
GO:0046847	filopodium assembly	3/177	45/16350	0.0126866	0.0126866	0.425017	FNBP1L/TMEM65/DPYSL3	3
GO:0051491	positive regulation of filopodium assembly	2/177	17/16350	0.0142443	0.0142443	0.425017	FNBP1L/DPYSL3	2
GO:0018107	peptidyl-threonine phosphorylation	3/177	47/16350	0.0142715	0.0142715	0.425017	PRKCB/DYRK1A/ACVR1B	3
GO:0030335	positive regulation of cell migration	5/177	132/16350	0.0144294	0.0144294	0.425017	SRPX2/VEGFA/TRIM32/ACVR1B/SPAG9	5
GO:0043207	response to external biotic stimulus	9/177	357/16350	0.015888	0.015888	0.425017	RAB27A/SMAD3/GAB1/EIF2C2/ATG9A/WIPF1/CRK/TRIM32/NCK1	9
GO:0048015	phosphatidylinositol-mediated signaling	4/177	89/16350	0.0158953	0.0158953	0.425017	GAB1/EIF2C2/NYAP1/PIK3CD	4
GO:0048017	inositol lipid-mediated signaling	4/177	89/16350	0.0158953	0.0158953	0.425017	GAB1/EIF2C2/NYAP1/PIK3CD	4
GO:0007259	receptor signaling pathway via JAK-STAT	2/177	18/16350	0.015912	0.015912	0.425017	STAT5.1/SOCS1	2
GO:0097696	receptor signaling pathway via STAT	2/177	18/16350	0.015912	0.015912	0.425017	STAT5.1/SOCS1	2
GO:1905477	positive regulation of protein localization to membrane	2/177	18/16350	0.015912	0.015912	0.425017	PPP3R1/YWHAE	2
GO:0019048	modulation by virus of host process	3/177	50/16350	0.0168503	0.0168503	0.432076	SMAD3/YWHAE/SUV39H1	3
GO:0051205	protein insertion into membrane	2/177	20/16350	0.0194829	0.0194829	0.44366	PPP3R1/YWHAE	2
GO:0072527	pyrimidine-containing compound metabolic process	3/177	53/16350	0.0196727	0.0196727	0.44366	NME4/DPYSL3/TPK1	3
GO:0001775	cell activation	8/177	313/16350	0.0208386	0.0208386	0.452835	STAT5.1/RAB27A/SMAD3/RHOH/PRKCB/CRK/CD40/NCK1	8
GO:0040017	positive regulation of locomotion	5/177	148/16350	0.0224946	0.0224946	0.460243	SRPX2/VEGFA/TRIM32/ACVR1B/SPAG9	5
GO:0009607	response to biotic stimulus	9/177	386/16350	0.024874	0.024874	0.460243	RAB27A/SMAD3/GAB1/EIF2C2/ATG9A/WIPF1/CRK/TRIM32/NCK1	9
GO:0006313	transposition, DNA-mediated	2/177	23/16350	0.0254006	0.0254006	0.460243	A5449/A2115	2
GO:0032196	transposition	2/177	23/16350	0.0254006	0.0254006	0.460243	A5449/A2115	2
GO:0032401	establishment of melanosome localization	2/177	23/16350	0.0254006	0.0254006	0.460243	RAB27A/TRIM32	2
GO:0032402	melanosome transport	2/177	23/16350	0.0254006	0.0254006	0.460243	RAB27A/TRIM32	2
GO:0002040	sprouting angiogenesis	3/177	60/16350	0.0272112	0.0272112	0.460243	SRPX2/HSPA12B/CDH5	3
GO:0008286	insulin receptor signaling pathway	3/177	60/16350	0.0272112	0.0272112	0.460243	GAB1/PRKCB/CRK	3
GO:0048546	digestive tract morphogenesis	3/177	60/16350	0.0272112	0.0272112	0.460243	WTIP/SMAD3/RBM19	3
GO:0005978	glycogen biosynthetic process	2/177	24/16350	0.0275156	0.0275156	0.460243	GYS1/GBE1	2
GO:0009250	glucan biosynthetic process	2/177	24/16350	0.0275156	0.0275156	0.460243	GYS1/GBE1	2
GO:1901019	regulation of calcium ion transmembrane transporter activity	2/177	25/16350	0.0296989	0.0296989	0.460243	STIM1/CABP1	2
GO:0043269	regulation of ion transport	7/177	277/16350	0.0313572	0.0313572	0.460243	PRKCB/KCNQ4/ANK3/STIM1/KCNJ6/CABP1/ORAI1B	7
GO:0006611	protein export from nucleus	2/177	26/16350	0.0319487	0.0319487	0.460243	XPO6/WIPF1	2
GO:0007006	mitochondrial membrane organization	2/177	26/16350	0.0319487	0.0319487	0.460243	PPP3R1/YWHAE	2
GO:1904951	positive regulation of establishment of protein localization	3/177	65/16350	0.0334104	0.0334104	0.466376	PPP3R1/WIPF1/YWHAE	3
GO:0016051	carbohydrate biosynthetic process	4/177	112/16350	0.0334657	0.0334657	0.466376	MPDU1/PMM2/GYS1/GBE1	4
GO:0016571	histone methylation	3/177	69/16350	0.0388526	0.0388526	0.498131	PRMT1/MLL2/SUV39H1	3
GO:0034763	negative regulation of transmembrane transport	2/177	30/16350	0.041581	0.041581	0.51947	PRKCB/CABP1	2
GO:0072528	pyrimidine-containing compound biosynthetic process	2/177	30/16350	0.041581	0.041581	0.51947	NME4/TPK1	2
GO:0060027	convergent extension involved in gastrulation	3/177	72/16350	0.0432116	0.0432116	0.532502	PRMT1/DESI2/CSRP1	3

### Sheet: sex_MF_miR-7132
ID	Description	GeneRatio	BgRatio	pvalue	p.adjust	qvalue	geneID	Count
GO:0019904	protein domain specific binding	12/223	354/20494	0.000528177	0.000528177	0.131766	PPP3R1/RAB27A/HOMER2/TMEM65/DOCK4/CRK/YWHAE/DPYSL3/MLLT4/CABP1/ICA1/NCK1	12
GO:0005085	guanyl-nucleotide exchange factor activity	4/223	56/20494	0.00321972	0.00321972	0.249382	BCAR3/DOCK4/SH2D3C/RALGDS	4
GO:0051219	phosphoprotein binding	3/223	28/20494	0.00340672	0.00340672	0.249382	CRK/YWHAE/DPYSL3	3
GO:0003924	GTPase activity	10/223	356/20494	0.00580205	0.00580205	0.249382	RAB6A/RAB6B/RAB27A/RHOH/SRPR/TUBD1/MRAS/GNAI2/RAP2A/RAB7L1	10
GO:0008514	organic anion transmembrane transporter activity	4/223	72/20494	0.0078828	0.0078828	0.249382	SLC1A1/SLC25A42/SLC25A1/SLC38A3	4
GO:0016780	phosphotransferase activity, for other substituted phosphate groups	2/223	14/20494	0.00984109	0.00984109	0.249382	CRLS1/PTDSS2	2
GO:0070412	R-SMAD binding	2/223	14/20494	0.00984109	0.00984109	0.249382	SMAD3/TRIM33	2
GO:0030159	signaling receptor complex adaptor activity	2/223	16/20494	0.0127934	0.0127934	0.265967	HOMER2/SH2D3C	2
GO:0030971	receptor tyrosine kinase binding	2/223	22/20494	0.0235986	0.0235986	0.335183	DOCK4/SH2D3C	2
GO:1990782	protein tyrosine kinase binding	2/223	22/20494	0.0235986	0.0235986	0.335183	DOCK4/SH2D3C	2
GO:0042054	histone methyltransferase activity	3/223	57/20494	0.0241841	0.0241841	0.335183	PRMT1/MLL2/SUV39H1	3
GO:0035254	glutamate receptor binding	2/223	26/20494	0.0322747	0.0322747	0.383413	HOMER2/CABP1	2
GO:0017022	myosin binding	2/223	31/20494	0.0445784	0.0445784	0.435256	RAB27A/TRIM32	2
GO:0043621	protein self-association	2/223	31/20494	0.0445784	0.0445784	0.435256	DYRK1A/TRIM32	2
GO:0008170	N-methyltransferase activity	3/223	73/20494	0.0453622	0.0453622	0.435256	PRMT1/MLL2/SUV39H1	3
GO:0061629	RNA polymerase II-specific DNA-binding transcription factor binding	3/223	75/20494	0.0484888	0.0484888	0.444703	ARNT2/PRKCB/TRIM32	3
GO:0043130	ubiquitin binding	2/223	33/20494	0.0499118	0.0499118	0.444703	SMAD3/TRIM32	2

### Sheet: sex_BP_miR-499
ID	Description	GeneRatio	BgRatio	pvalue	p.adjust	qvalue	geneID	Count
GO:0006897	endocytosis	17/456	196/16350	3.63216e-05	3.63216e-05	0.0432648	SH3GL1/MICALL2/JMJD6/CDK5/RAB31/USP33/ITSN1/MYO6/CLIP3/OPHN1/NECAP1/MYH15/CACFD1/LRP1/CLTCL1/UBE3A/LRP1	17
GO:0006760	folic acid-containing compound metabolic process	6/456	25/16350	5.1371e-05	5.1371e-05	0.0432648	ALDH1L2/GNMT/PIPOX/MTHFD1L/FPGS/SHMT2	6
GO:0006730	one-carbon metabolic process	7/456	37/16350	6.2496e-05	6.2496e-05	0.0432648	ALDH1L2/MAT1A/GNMT/MTHFD1L/FPGS/SHMT2/CAHZ	7
GO:0016572	histone phosphorylation	5/456	22/16350	0.000293496	0.000293496	0.121909	PRKCB/PRKCB/CDK5/PRKAA1/JAK2	5
GO:0010827	regulation of glucose transmembrane transport	5/456	30/16350	0.00132188	0.00132188	0.306427	PRKCB/PRKCB/CLIP3/APPL1/CLTCL1	5
GO:0032940	secretion by cell	20/456	341/16350	0.00149315	0.00149315	0.306427	PPP3CA/SEC24D/RAB8A/TRPM7/MYO5A/PRKCB/PRKCB/CAP1/CACNA1C/CDK5/RAB3A/RAB31/MYO6/NF1/APBB1/EXOC6B/RAB27B/DPYSL2/ADRA2B/sept-05	20
GO:0010256	endomembrane system organization	11/456	138/16350	0.00168901	0.00168901	0.306427	CTBP1/USE1/VCPIP1/ASNA1/RAB3A/LYST/COG2/FAM160A2/TBPL1/COL4A3BP/DAG1	11
GO:0051046	regulation of secretion	14/456	207/16350	0.00205686	0.00205686	0.306427	PPP3CA/TRPM7/PRKCB/PRKCB/CACNA1C/CDK5/MYO6/NF1/APBB1/RAB27B/DPYSL2/ADRA2B/sept-05/DRD2	14
GO:0046903	secretion	22/456	401/16350	0.00206563	0.00206563	0.306427	PPP3CA/SEC24D/RAB8A/TRPM7/MYO5A/PRKCB/PRKCB/CAP1/CACNA1C/CDK5/RAB3A/RAB31/MYO6/NF1/APBB1/EXOC6B/RAB27B/KCNMA1/DPYSL2/ADRA2B/sept-05/DRD2	22
GO:0006612	protein targeting to membrane	6/456	50/16350	0.00256049	0.00256049	0.333628	SLC9A3R1/SRP72/RTP3/CDK5/CHP1/SRPR	6
GO:1904659	glucose transmembrane transport	5/456	35/16350	0.00268631	0.00268631	0.333628	PRKCB/PRKCB/CLIP3/APPL1/CLTCL1	5
GO:1901607	alpha-amino acid biosynthetic process	6/456	51/16350	0.00283493	0.00283493	0.333628	NAGS/ENOPH1/AGXT2/GLULB/SLC1A3A/CBS	6
GO:0006913	nucleocytoplasmic transport	14/456	217/16350	0.00316586	0.00316586	0.333628	PPP3CA/RAB8A/PRKACA/RAB35/RAB40C/CDK5/RAB3A/RAB31/CHP1/MRAS/RAB42B/RAB13/RAB27B/KPNA1	14
GO:0051169	nuclear transport	14/456	217/16350	0.00316586	0.00316586	0.333628	PPP3CA/RAB8A/PRKACA/RAB35/RAB40C/CDK5/RAB3A/RAB31/CHP1/MRAS/RAB42B/RAB13/RAB27B/KPNA1	14
GO:0050804	modulation of chemical synaptic transmission	10/456	131/16350	0.00369476	0.00369476	0.333628	PPP3CA/RAB8A/TRPM7/PRKACA/SHISA9/CDK5/MYO6/NF1/SLC1A3A/DRD2	10
GO:0099177	regulation of trans-synaptic signaling	10/456	131/16350	0.00369476	0.00369476	0.333628	PPP3CA/RAB8A/TRPM7/PRKACA/SHISA9/CDK5/MYO6/NF1/SLC1A3A/DRD2	10
GO:0051101	regulation of DNA binding	5/456	39/16350	0.0043497	0.0043497	0.362634	NFIB/KDM1A/ERCC2/CSNK2B/JAK2	5
GO:0061025	membrane fusion	5/456	40/16350	0.00485942	0.00485942	0.362634	RAB8A/VCPIP1/RAB3A/CHP1/MYH15	5
GO:0035666	TRIF-dependent toll-like receptor signaling pathway	3/456	13/16350	0.00500363	0.00500363	0.362634	MAP2K4B/CAP1/MAPK10	3
GO:0090150	establishment of protein localization to membrane	8/456	95/16350	0.00503812	0.00503812	0.362634	SLC9A3R1/SRP72/ASNA1/RTP3/CDK5/RAB31/CHP1/SRPR	8
GO:0010669	epithelial structure maintenance	3/456	14/16350	0.00623776	0.00623776	0.375204	PTBP1/CXADR/MLLT10	3
GO:0050433	regulation of catecholamine secretion	3/456	14/16350	0.00623776	0.00623776	0.375204	PRKCB/PRKCB/ADRA2B	3
GO:0051952	regulation of amine transport	4/456	27/16350	0.00630011	0.00630011	0.375204	PRKCB/PRKCB/DPYSL2/ADRA2B	4
GO:0048709	oligodendrocyte differentiation	6/456	60/16350	0.00639124	0.00639124	0.375204	SOX6/SOX8/CDK5/FGFR3/NF1/ERCC2	6
GO:0046822	regulation of nucleocytoplasmic transport	4/456	28/16350	0.00719107	0.00719107	0.393019	PRKACA/CDK5/CHP1/KPNA1	4
GO:0048821	erythrocyte development	4/456	28/16350	0.00719107	0.00719107	0.393019	SOX6/JMJD6/ERCC2/GATA1A	4
GO:0051050	positive regulation of transport	14/456	241/16350	0.00788786	0.00788786	0.40632	MFGE8A/PRKACA/CDK5/CHP1/CLIP3/APBB1/ORAI1/ORAI1B/RAB27B/DPYSL2/CLTCL1/sept-05/KPNA1/LRP1	14
GO:0090174	organelle membrane fusion	4/456	29/16350	0.0081613	0.0081613	0.40632	RAB8A/VCPIP1/RAB3A/MYH15	4
GO:0015693	magnesium ion transport	3/456	16/16350	0.00920809	0.00920809	0.40632	NIPAL4/MMGT1/MRS2	3
GO:0045822	negative regulation of heart contraction	3/456	16/16350	0.00920809	0.00920809	0.40632	ATP2A2/SPTBN4/ATP2A2	3
GO:0050432	catecholamine secretion	3/456	16/16350	0.00920809	0.00920809	0.40632	PRKCB/PRKCB/ADRA2B	3
GO:1903523	negative regulation of blood circulation	3/456	16/16350	0.00920809	0.00920809	0.40632	ATP2A2/SPTBN4/ATP2A2	3
GO:0022600	digestive system process	4/456	30/16350	0.00921352	0.00921352	0.40632	ANXA2A/PTBP1/KCNMA1/MLLT10	4
GO:0051222	positive regulation of protein transport	6/456	65/16350	0.00939086	0.00939086	0.40632	PRKACA/CDK5/CHP1/APBB1/KPNA1/LRP1	6
GO:1904951	positive regulation of establishment of protein localization	6/456	65/16350	0.00939086	0.00939086	0.40632	PRKACA/CDK5/CHP1/APBB1/KPNA1/LRP1	6
GO:0006816	calcium ion transport	13/456	222/16350	0.00962454	0.00962454	0.407932	PPP3CA/TRPM7/PRKCB/ATP2A2/CACNA1H/PRKCB/CACNA1C/CDK5/ORAI1/GPR161/CACFD1/ORAI1B/ATP2A2	13
GO:1903829	positive regulation of cellular protein localization	6/456	66/16350	0.0100937	0.0100937	0.419261	PRKACA/CDK5/CHP1/APBB1/KPNA1/LRP1	6
GO:0048469	cell maturation	6/456	67/16350	0.0108332	0.0108332	0.43746	PRKACA/PTH1R/SPTBN4/ERCC2/GNAQ/KCNMA1	6
GO:0043392	negative regulation of DNA binding	3/456	17/16350	0.0109531	0.0109531	0.43746	NFIB/KDM1A/JAK2	3
GO:0043473	pigmentation	9/456	132/16350	0.0117098	0.0117098	0.438753	RAB8A/TRPM7/MYO5A/BNC2/LYST/HPS6/NF1/GNAQ/GFPT1	9
GO:0031329	regulation of cellular catabolic process	11/456	181/16350	0.0128007	0.0128007	0.438753	ATG4B/CNOT2/AXIN1/PRKACA/RAD23A/DICER1/LARP1/GLI2/PRKAA1/WAC/E2F1	11
GO:0008542	visual learning	3/456	18/16350	0.012876	0.012876	0.438753	CDK5/NF1/APBB1	3
GO:0014065	phosphatidylinositol 3-kinase signaling	4/456	33/16350	0.0128868	0.0128868	0.438753	PDGFB/NF1/CBL/UBE3A	4
GO:0021700	developmental maturation	8/456	114/16350	0.0144914	0.0144914	0.485426	PRKACA/RAB3A/PTH1R/SPTBN4/ERCC2/SLC12A2/GNAQ/KCNMA1	8
GO:0019058	viral life cycle	3/456	19/16350	0.0149792	0.0149792	0.4938	CTBP1/CD81/RAD23A	3
GO:0051668	localization within membrane	10/456	162/16350	0.0155596	0.0155596	0.497136	SLC9A3R1/SRP72/ASNA1/RTP3/SNX4/CDK5/RAB31/CHP1/SRPR/DAG1	10
GO:0042398	cellular modified amino acid biosynthetic process	4/456	35/16350	0.0157884	0.0157884	0.497136	BBOX1/MTHFD1L/FPGS/CHDH	4
GO:0002062	chondrocyte differentiation	5/456	53/16350	0.0157985	0.0157985	0.497136	NFIB/SOX6/PMM2/PTH1R/GFPT1	5
GO:0071695	anatomical structure maturation	7/456	95/16350	0.0169067	0.0169067	0.524068	PRKACA/PTH1R/SPTBN4/ERCC2/SLC12A2/GNAQ/KCNMA1	7
GO:0046777	protein autophosphorylation	9/456	141/16350	0.0173898	0.0173898	0.531115	PDGFB/INSRA/MP2K2/TRPM7/PRKACA/CDK5/FGFR3/CHP1/EPHB4	9
GO:0070647	protein modification by small protein conjugation or removal	19/456	402/16350	0.0181079	0.0181079	0.545033	LONRF3/FBXL5/VCPIP1/GAN/AXIN1/UNKL/RAB40C/UBE2E2/CDK5/USP33/FGFR3/FBXO30/CHP1/USP12/UBE2G1/HDAC4/ATXN7/UBE3A/WAC	19
GO:0010508	positive regulation of autophagy	3/456	21/16350	0.0197335	0.0197335	0.55383	ATG4B/LARP1/PRKAA1	3
GO:0071322	cellular response to carbohydrate stimulus	4/456	38/16350	0.0208569	0.0208569	0.563615	PPP3CA/PRKCB/PRKCB/PRKACA	4
GO:0048878	chemical homeostasis	19/456	410/16350	0.0217156	0.0217156	0.563615	A3250/SLC9A3R1/PPP3CA/FBXL5/TRPM7/PRKCB/ATP2A2/PRKCB/PRKACA/CACNA1C/PTH1R/CHP1/FOXA3/COL4A3BP/PRKAA1/KCNMA1/ATP2A2/CAHZ/DRD2	19
GO:0032259	methylation	12/456	222/16350	0.0221845	0.0221845	0.563615	METTL3/BHMT/CPIN1/JMJD6/ALDH1L2/GNMT/KDM1A/SHMT2/METTL1/TRMT2A/EHMT1A/YH09	12
GO:0008643	carbohydrate transport	5/456	59/16350	0.0240925	0.0240925	0.563615	PRKCB/PRKCB/CLIP3/APPL1/CLTCL1	5
GO:0043648	dicarboxylic acid metabolic process	5/456	59/16350	0.0240925	0.0240925	0.563615	NAGS/ALDH1L2/GNMT/FPGS/SLC1A3A	5
GO:0006935	chemotaxis	18/456	387/16350	0.0242447	0.0242447	0.563615	PDGFB/NFIB/PDE4B/RGMA/ADAM10/CACNA1H/CAP1/CACNA1C/CDK5/USP33/LYST/SPTBN4/APBB1/CXADR/OPHN1/GLI2/CSNK2B/DPYSL2	18
GO:0030318	melanocyte differentiation	4/456	40/16350	0.0247305	0.0247305	0.563615	TRPM7/HPS6/GNAQ/GFPT1	4
GO:0030433	ubiquitin-dependent ERAD pathway	3/456	23/16350	0.0252241	0.0252241	0.563615	ERLIN1/MAN1B1/EDEM1	3
GO:0010517	regulation of phospholipase activity	4/456	41/16350	0.0268192	0.0268192	0.563615	ITK/FGFR3/GNAQ/LRP1	4
GO:0009894	regulation of catabolic process	12/456	230/16350	0.0281984	0.0281984	0.563615	ATG4B/CNOT2/GGA3/AXIN1/PRKACA/RAD23A/DICER1/LARP1/GLI2/PRKAA1/WAC/E2F1	12
GO:0001510	RNA methylation	3/456	24/16350	0.0282456	0.0282456	0.563615	METTL3/METTL1/TRMT2A	3
GO:0032269	negative regulation of cellular protein metabolic process	15/456	311/16350	0.0285365	0.0285365	0.563615	SERPINC1/CTBP1/CNOT2/TINAGL1/CDK5/DNAJB6/DAPK3/RAB23/DICER1/KDM1A/CHP1/NF1/GNAQ/PPM1F/BCL2L1	15
GO:0032870	cellular response to hormone stimulus	14/456	284/16350	0.0286962	0.0286962	0.563615	CNOT2/PRKCB/CACNA1H/PRKCB/PRKACA/TR-ALPHA/RORC1/RAB31/NR1I2/CSNK2B/ER/JAK2/RARB/UBE3A	14
GO:0007268	chemical synaptic transmission	17/456	368/16350	0.0296252	0.0296252	0.563615	MECP2/PPP3CA/RAB8A/CHRNA3/TRPM7/PRKACA/SHISA9/CDK5/RAB3A/KCNQ5/MYO6/NF1/SYNJ1/KCNMA1/SLC1A3A/DRD2/KIF1B	17
GO:0098916	anterograde trans-synaptic signaling	17/456	368/16350	0.0296252	0.0296252	0.563615	MECP2/PPP3CA/RAB8A/CHRNA3/TRPM7/PRKACA/SHISA9/CDK5/RAB3A/KCNQ5/MYO6/NF1/SYNJ1/KCNMA1/SLC1A3A/DRD2/KIF1B	17
GO:0099537	trans-synaptic signaling	17/456	368/16350	0.0296252	0.0296252	0.563615	MECP2/PPP3CA/RAB8A/CHRNA3/TRPM7/PRKACA/SHISA9/CDK5/RAB3A/KCNQ5/MYO6/NF1/SYNJ1/KCNMA1/SLC1A3A/DRD2/KIF1B	17
GO:0009200	deoxyribonucleoside triphosphate metabolic process	2/456	10/16350	0.0301153	0.0301153	0.563615	TBPL1/NUDT15	2
GO:0043277	apoptotic cell clearance	2/456	10/16350	0.0301153	0.0301153	0.563615	JMJD6/LRP1	2
GO:0007411	axon guidance	13/456	259/16350	0.0301984	0.0301984	0.563615	NFIB/RGMA/CACNA1H/CAP1/CACNA1C/CDK5/USP33/SPTBN4/APBB1/OPHN1/GLI2/CSNK2B/DPYSL2	13
GO:0097485	neuron projection guidance	13/456	259/16350	0.0301984	0.0301984	0.563615	NFIB/RGMA/CACNA1H/CAP1/CACNA1C/CDK5/USP33/SPTBN4/APBB1/OPHN1/GLI2/CSNK2B/DPYSL2	13
GO:0006767	water-soluble vitamin metabolic process	3/456	25/16350	0.0314503	0.0314503	0.563615	GNMT/ABCD4/FPGS	3
GO:2000177	regulation of neural precursor cell proliferation	3/456	25/16350	0.0314503	0.0314503	0.563615	PTBP2/KDM1A/NF1	3
GO:0043534	blood vessel endothelial cell migration	4/456	44/16350	0.0337026	0.0337026	0.563615	AMOT/NF1/EPHB4/CSNK2B	4
GO:0000096	sulfur amino acid metabolic process	3/456	26/16350	0.034837	0.034837	0.563615	GNMT/ENOPH1/CBS	3
GO:0006611	protein export from nucleus	3/456	26/16350	0.034837	0.034837	0.563615	PRKACA/CDK5/CHP1	3
GO:0014029	neural crest formation	3/456	26/16350	0.034837	0.034837	0.563615	ZEB2A/SOX8/HDAC4	3
GO:0015918	sterol transport	3/456	26/16350	0.034837	0.034837	0.563615	STARD5/ANXA2A/STARD3	3
GO:0030301	cholesterol transport	3/456	26/16350	0.034837	0.034837	0.563615	STARD5/ANXA2A/STARD3	3
GO:0010458	exit from mitosis	2/456	11/16350	0.0361389	0.0361389	0.563615	MAD2L1BP/SIRT2	2
GO:0050854	regulation of antigen receptor-mediated signaling pathway	2/456	11/16350	0.0361389	0.0361389	0.563615	PRKCB/PRKCB	2
GO:0048284	organelle fusion	4/456	45/16350	0.0362048	0.0362048	0.563615	RAB8A/VCPIP1/RAB3A/MYH15	4
GO:0043066	negative regulation of apoptotic process	16/456	350/16350	0.03702	0.03702	0.563615	SNX7/CPIN1/PPM1K/CDK5/DNAJB6/ITSN1/FGFR3/KDM1A/ERCC2/CBL/GNAQ/PRKAA1/GATA1A/MDM4/LRP1/BCL2L1	16
GO:0043087	regulation of GTPase activity	13/456	268/16350	0.0381547	0.0381547	0.563615	AGAP1/TBC1D2B/PIN1/RGS17/RALGAPA1/NF1/SGSM2/ACAP2/OPHN1/GNAQ/SGSM1/TBC1D22B/RALGAPB	13
GO:0035162	embryonic hemopoiesis	5/456	67/16350	0.0388863	0.0388863	0.563615	PRKCB/PRKCB/KDM1A/ETV2/GATA1A	5
GO:0050954	sensory perception of mechanical stimulus	6/456	90/16350	0.0398814	0.0398814	0.563615	RAB3A/MYO6/SPTBN4/SLC12A2/KCNMA1/SLC1A3A	6
GO:0042325	regulation of phosphorylation	20/456	469/16350	0.0402177	0.0402177	0.563615	PDGFB/MP2K2/CD81/IL-34/PIN1/CDK5/ITSN1/FGFR3/CHP1/NF1/SPTBN4/CLIP3/SIRT2/FNIP1/CSNK2B/GNAQ/ATXN7/ADRA2B/PPM1F/CBS	20
GO:0009101	glycoprotein biosynthetic process	11/456	218/16350	0.0425059	0.0425059	0.563615	GALNT2/GXYLT1/PMM2/CANT1/ST8SIA6/GALNT4/CSGALNACT2/CHP1/GALNT10/MAN1A1/MLEC	11
GO:0001974	blood vessel remodeling	2/456	12/16350	0.0425808	0.0425808	0.563615	ITGA4/CBS	2
GO:0002076	osteoblast development	2/456	12/16350	0.0425808	0.0425808	0.563615	PTH1R/HDAC4	2
GO:0009394	2'-deoxyribonucleotide metabolic process	2/456	12/16350	0.0425808	0.0425808	0.563615	TBPL1/NUDT15	2
GO:0021999	neural plate anterior/posterior regionalization	2/456	12/16350	0.0425808	0.0425808	0.563615	AXIN1/FOXA3	2
GO:0048016	inositol phosphate-mediated signaling	2/456	12/16350	0.0425808	0.0425808	0.563615	PPP3CA/CHP1	2
GO:1903311	regulation of mRNA metabolic process	6/456	93/16350	0.0456075	0.0456075	0.563615	CNOT2/JMJD6/PTBP1/DICER1/GLI2/E2F1	6
GO:0009968	negative regulation of signal transduction	20/456	476/16350	0.0456592	0.0456592	0.563615	ZEB2A/SPRY1/CNOT2/PRKCB/PIN1/AXIN1/PRKCB/RGS17/PTBP1/FGFR3/KDM1A/CHP1/NF1/GRK6/GPR161/PRKAA1/ATXN7/DRAXIN/LRP1/BCL2L1	20
GO:0007586	digestion	4/456	49/16350	0.047258	0.047258	0.563615	ANXA2A/PTBP1/KCNMA1/MLLT10	4
GO:0043433	negative regulation of DNA-binding transcription factor activity	4/456	49/16350	0.047258	0.047258	0.563615	CAP1/KDM1A/CHP1/HDAC4	4
GO:0009396	folic acid-containing compound biosynthetic process	2/456	13/16350	0.049413	0.049413	0.563615	MTHFD1L/FPGS	2
GO:0033209	tumor necrosis factor-mediated signaling pathway	2/456	13/16350	0.049413	0.049413	0.563615	CAP1/JAK2	2
GO:0046928	regulation of neurotransmitter secretion	2/456	13/16350	0.049413	0.049413	0.563615	TRPM7/NF1	2
GO:0048853	forebrain morphogenesis	2/456	13/16350	0.049413	0.049413	0.563615	NF1/GLI2	2
GO:0051602	response to electrical stimulus	2/456	13/16350	0.049413	0.049413	0.563615	RAB3A/MYO6	2

### Sheet: sex_MF_miR-499
ID	Description	GeneRatio	BgRatio	pvalue	p.adjust	qvalue	geneID	Count
GO:0035173	histone kinase activity	5/531	17/20494	5.47731e-05	5.47731e-05	0.0226011	PRKCB/PRKCB/CDK5/PRKAA1/JAK2	5
GO:0004559	alpha-mannosidase activity	4/531	13/20494	0.000264485	0.000264485	0.0498897	MAN1A1/EDEM3/MAN1B1/EDEM1	4
GO:0050660	flavin adenine dinucleotide binding	7/531	64/20494	0.00130603	0.00130603	0.118308	CYBB/FMO5/DUS2L/KDM1A/D2HGDH/SARDH/CHDH	7
GO:0019003	GDP binding	6/531	48/20494	0.00143358	0.00143358	0.118308	RAB8A/RAB35/RAB40C/RAB31/RAB27B/sept-05	6
GO:0004957	prostaglandin E receptor activity	3/531	11/20494	0.00244343	0.00244343	0.16804	HPGD/PTGER1A/PTGER2A	3
GO:0015095	magnesium ion transmembrane transporter activity	3/531	12/20494	0.0031956	0.0031956	0.188372	NIPAL4/MMGT1/MRS2	3
GO:0052866	phosphatidylinositol phosphate phosphatase activity	3/531	13/20494	0.00407494	0.00407494	0.190837	INPP4B/TPTE/SYNJ1	3
GO:0016645	oxidoreductase activity, acting on the CH-NH group of donors	4/531	27/20494	0.00487169	0.00487169	0.190837	ALDH1L2/PIPOX/MTHFD1L/SARDH	4
GO:0033218	amide binding	9/531	124/20494	0.00502297	0.00502297	0.190837	KDELR2/FKBP4/RPS6KB2/PTH1R/GNMT/CLIP3/APBB1/COL4A3BP/PPIC	9
GO:0008376	acetylgalactosaminyltransferase activity	3/531	16/20494	0.00753158	0.00753158	0.235758	GALNT2/CSGALNACT2/GALNT10	3
GO:0008168	methyltransferase activity	13/531	233/20494	0.00799894	0.00799894	0.235758	METTL3/BHMT/CPIN1/JMJD6/ALDH1L2/GNMT/SARDH/SHMT2/METTL1/PEMT/TRMT2A/EHMT1A/YH09	13
GO:0016879	ligase activity, forming carbon-nitrogen bonds	7/531	93/20494	0.0105176	0.0105176	0.256363	PC/UBE2Q2/TTLL4/UBE2J1/MTHFD1L/FPGS/GLULB	7
GO:0030374	nuclear receptor coactivator activity	3/531	18/20494	0.0105619	0.0105619	0.256363	PRKCB/PRKCB/KDM1A	3
GO:0003924	GTPase activity	17/531	356/20494	0.0119387	0.0119387	0.267225	AGAP1/RAB8A/RASL12/RAB35/RAB40C/RAB3A/RAB31/RAB23/SRPR/MRAS/RAB42B/RAB13/RHOV/GNAQ/RAB27B/REM1/NUDT15	17
GO:0050681	androgen receptor binding	3/531	19/20494	0.0123046	0.0123046	0.267225	PRKCB/PRKCB/KDM1A	3
GO:0042393	histone binding	6/531	79/20494	0.0166314	0.0166314	0.326792	L3MBTL1/PRKCB/PRKCB/APBB1/LRWD1/JAK2	6
GO:0008047	enzyme activator activity	15/531	317/20494	0.0188518	0.0188518	0.353584	AGAP1/PLAA/MP2K2/MADD/TBC1D2B/ITSN1/RGS17/RALGAPA1/NF1/SGSM2/ACAP2/OPHN1/GNAQ/SGSM1/TBC1D22B	15
GO:0019829	ATPase-coupled cation transmembrane transporter activity	5/531	61/20494	0.0207569	0.0207569	0.364067	ATP11B/ATP10A/ATP2A2/ATP2A2/ATP1B1B	5
GO:0003755	peptidyl-prolyl cis-trans isomerase activity	4/531	42/20494	0.02294	0.02294	0.364067	FKBP4/PIN1/RANBP2/PPIC	4
GO:0016859	cis-trans isomerase activity	4/531	42/20494	0.02294	0.02294	0.364067	FKBP4/PIN1/RANBP2/PPIC	4
GO:0015662	ion transmembrane transporter activity, phosphorylative mechanism	3/531	26/20494	0.0289005	0.0289005	0.380479	ATP2A2/ATP2A2/ATP1B1B	3
GO:0140358	P-type transmembrane transporter activity	3/531	26/20494	0.0289005	0.0289005	0.380479	ATP2A2/ATP2A2/ATP1B1B	3
GO:0051861	glycolipid binding	2/531	11/20494	0.0315676	0.0315676	0.380479	CLIP3/GLTP	2
GO:0005096	GTPase activator activity	11/531	224/20494	0.0322728	0.0322728	0.380479	AGAP1/TBC1D2B/RGS17/RALGAPA1/NF1/SGSM2/ACAP2/OPHN1/GNAQ/SGSM1/TBC1D22B	11
GO:0015485	cholesterol binding	2/531	12/20494	0.037242	0.037242	0.392743	STARD5/STARD3	2
GO:0030742	GTP-dependent protein binding	2/531	12/20494	0.037242	0.037242	0.392743	MRAS/MYH15	2
GO:0097110	scaffold protein binding	2/531	12/20494	0.037242	0.037242	0.392743	MP2K2/CACNA1H	2
GO:0019900	kinase binding	13/531	288/20494	0.0380721	0.0380721	0.392743	RAB8A/MAPK6/ADAM10/PRKCB/PIN1/PRKCB/PRKACA/RAB11FIP2/CHP1/HDAC4/JAK2/APPL1/DPYSL2	13
GO:0003993	acid phosphatase activity	2/531	13/20494	0.0432724	0.0432724	0.407951	ACP5/PPIP5K1	2
GO:0140030	modification-dependent protein binding	4/531	53/20494	0.0481859	0.0481859	0.407951	L3MBTL1/RAD23A/FAM175B/LRWD1	4
GO:0032452	histone demethylase activity	2/531	14/20494	0.0496366	0.0496366	0.407951	JMJD6/KDM1A	2
GO:0140457	protein demethylase activity	2/531	14/20494	0.0496366	0.0496366	0.407951	JMJD6/KDM1A	2

### Sheet: sex_BP_miR-1388
ID	Description	GeneRatio	BgRatio	pvalue	p.adjust	qvalue	geneID	Count
GO:0090382	phagosome maturation	4/286	18/16350	0.000231166	0.000231166	0.386899	ATP6V0A1A/RAB31/RAB32A/RAB7	4
GO:0007169	transmembrane receptor protein tyrosine kinase signaling pathway	16/286	394/16350	0.00161643	0.00161643	0.426102	PDGFRB/EFNB3/PRKCA/PRKCB/TRIM71/EIF2C2/EPHB1/LEPROT/WDR11/INPPL1/CRK/SPRY4/RAB7/ERBB4/PTK2B/NRP1A	16
GO:0008154	actin polymerization or depolymerization	6/286	73/16350	0.00173435	0.00173435	0.426102	SSH3/ARPC5/A121/GSN/PTK2B/RDX	6
GO:0046486	glycerolipid metabolic process	10/286	194/16350	0.00224255	0.00224255	0.426102	PI4KB/DGAT1/PCYT1A/INPPL1/TPTE/PIP5K1A/CDS2/GPAM/MGLL/PIK3CG	10
GO:0008064	regulation of actin polymerization or depolymerization	5/286	54/16350	0.0024834	0.0024834	0.426102	SSH3/ARPC5/GSN/PTK2B/RDX	5
GO:0030832	regulation of actin filament length	5/286	54/16350	0.0024834	0.0024834	0.426102	SSH3/ARPC5/GSN/PTK2B/RDX	5
GO:0050432	catecholamine secretion	3/286	16/16350	0.00250514	0.00250514	0.426102	PRKCB/GABBR1/CADPS	3
GO:0008610	lipid biosynthetic process	14/286	337/16350	0.00253269	0.00253269	0.426102	GLT25D2/STARD5/PBX4/PI4KB/DGAT1/CH25H/PCYT1A/INPPL1/SPHK2/CDS2/COLGALT2/GPAM/CERS5/PIK3CG	14
GO:0032870	cellular response to hormone stimulus	12/286	284/16350	0.00439892	0.00439892	0.426102	PRKCA/PRKCB/TR-ALPHA/CARM1/CK2B/LEPROT/RAB31/WDR11/CRK/NR4A3/RORB/RARG	12
GO:0032271	regulation of protein polymerization	5/286	63/16350	0.00486067	0.00486067	0.426102	ARPC5/STMN2/GSN/PTK2B/RDX	5
GO:0043271	negative regulation of ion transport	4/286	40/16350	0.00510669	0.00510669	0.426102	GRK6/GPM6B/GABBR1/PTK2B	4
GO:0051261	protein depolymerization	4/286	42/16350	0.0060865	0.0060865	0.426102	STMN2/A121/GSN/RDX	4
GO:0032868	response to insulin	6/286	98/16350	0.00747391	0.00747391	0.426102	PRKCA/PRKCB/RAB31/WDR11/INPPL1/CRK	6
GO:1901698	response to nitrogen compound	13/286	348/16350	0.00849989	0.00849989	0.426102	PRKCA/PRKCB/ABAT/CARM1/LEPROT/RAB31/WDR11/INPPL1/CRK/ITPR1/GNAI2/EDEM1/PTK2B	13
GO:0060326	cell chemotaxis	5/286	72/16350	0.00852516	0.00852516	0.426102	PRKCA/EPHB1/INPPL1/PTK2B/NRP1A	5
GO:0005975	carbohydrate metabolic process	15/286	431/16350	0.00911962	0.00911962	0.426102	SLC3A2A/OGDH/CTBS/GLT25D2/AIMP1/B4GALT2/INPPL1/HHIPL1/PHKA1/SLC9A1/ATF3/PARG/COLGALT2/PHKG2/PTK2B	15
GO:0016441	posttranscriptional gene silencing	3/286	26/16350	0.0102261	0.0102261	0.426102	WTIP/TRIM71/EIF2C2	3
GO:0035194	post-transcriptional gene silencing by RNA	3/286	26/16350	0.0102261	0.0102261	0.426102	WTIP/TRIM71/EIF2C2	3
GO:0035195	gene silencing by miRNA	3/286	26/16350	0.0102261	0.0102261	0.426102	WTIP/TRIM71/EIF2C2	3
GO:0032535	regulation of cellular component size	7/286	137/16350	0.0104158	0.0104158	0.426102	SLC12A7/SSH3/ARPC5/GSN/CDK4/PTK2B/RDX	7
GO:0018210	peptidyl-threonine modification	4/286	50/16350	0.0112352	0.0112352	0.426102	GALNT2/PRKCA/PRKCB/WDR11	4
GO:0032970	regulation of actin filament-based process	7/286	140/16350	0.0116419	0.0116419	0.426102	SSH3/ARPC5/CRK/GPM6B/GSN/PTK2B/RDX	7
GO:0040037	negative regulation of fibroblast growth factor receptor signaling pathway	2/286	10/16350	0.0125068	0.0125068	0.426102	INPPL1/SPRY4	2
GO:0055023	positive regulation of cardiac muscle tissue growth	2/286	10/16350	0.0125068	0.0125068	0.426102	BMP10/ERBB4	2
GO:0034394	protein localization to cell surface	3/286	28/16350	0.0125591	0.0125591	0.426102	LEPROT/GPM6B/VCL	3
GO:0050805	negative regulation of synaptic transmission	3/286	28/16350	0.0125591	0.0125591	0.426102	GABBR1/GNAI2/MGLL	3
GO:1902903	regulation of supramolecular fiber organization	6/286	111/16350	0.0133417	0.0133417	0.426102	SSH3/ARPC5/STMN2/GSN/PTK2B/RDX	6
GO:0033002	muscle cell proliferation	4/286	53/16350	0.0137178	0.0137178	0.426102	OLGC7/NAMPT/BMP10/ERBB4	4
GO:0043542	endothelial cell migration	5/286	81/16350	0.0137626	0.0137626	0.426102	EFNB3/PRKCA/CK2B/PTK2B/NRP1A	5
GO:0009725	response to hormone	13/286	374/16350	0.0148081	0.0148081	0.426102	PRKCA/PRKCB/TR-ALPHA/CARM1/CK2B/LEPROT/RAB31/WDR11/INPPL1/CRK/NR4A3/RORB/RARG	13
GO:0071375	cellular response to peptide hormone stimulus	6/286	114/16350	0.0150545	0.0150545	0.426102	PRKCA/PRKCB/LEPROT/RAB31/WDR11/CRK	6
GO:1901653	cellular response to peptide	6/286	114/16350	0.0150545	0.0150545	0.426102	PRKCA/PRKCB/LEPROT/RAB31/WDR11/CRK	6
GO:0030225	macrophage differentiation	2/286	11/16350	0.015111	0.015111	0.426102	SPI1B/PRKCA	2
GO:0046425	regulation of receptor signaling pathway via JAK-STAT	2/286	11/16350	0.015111	0.015111	0.426102	LEPROT/PTK2B	2
GO:0008285	negative regulation of cell population proliferation	10/286	259/16350	0.016068	0.016068	0.426102	OLGC7/PRKCA/AIMP1/SAV1/INPPL1/ZBTB16/ADARB1/GABBR1/ERBB4/PTK2B	10
GO:0051258	protein polymerization	6/286	116/16350	0.0162777	0.0162777	0.426102	ARPC5/STMN2/UBE2S/GSN/PTK2B/RDX	6
GO:0019725	cellular homeostasis	13/286	379/16350	0.0163517	0.0163517	0.426102	SLC12A7/CCR6/BCL2/DLD/CALC1/PRKCA/PRKCB/SLC9A1/UBE2S/ITPR1/RAB7/RHOT2/PTK2B	13
GO:0007033	vacuole organization	4/286	56/16350	0.0165237	0.0165237	0.426102	CLN6/ATP6V0A1A/RAB7/ATG3	4
GO:0090066	regulation of anatomical structure size	8/286	187/16350	0.0172868	0.0172868	0.426102	SLC12A7/SSH3/ARPC5/CALC1/GSN/CDK4/PTK2B/RDX	8
GO:0007566	embryo implantation	2/286	12/16350	0.0179259	0.0179259	0.426102	UBTF/POLR1B	2
GO:0042773	ATP synthesis coupled electron transport	2/286	12/16350	0.0179259	0.0179259	0.426102	DLD/NDUFS1	2
GO:0030278	regulation of ossification	4/286	58/16350	0.0185798	0.0185798	0.426102	PBX4/ZBTB16/GPM6B/PTK2B	4
GO:0043242	negative regulation of protein-containing complex disassembly	3/286	33/16350	0.0196236	0.0196236	0.426102	STMN2/GSN/RDX	3
GO:1901880	negative regulation of protein depolymerization	3/286	33/16350	0.0196236	0.0196236	0.426102	STMN2/GSN/RDX	3
GO:0015813	L-glutamate transmembrane transport	2/286	13/16350	0.0209434	0.0209434	0.426102	SLC38A7/SLC25A22	2
GO:0033209	tumor necrosis factor-mediated signaling pathway	2/286	13/16350	0.0209434	0.0209434	0.426102	TRAF3/PTK2B	2
GO:0050920	regulation of chemotaxis	4/286	62/16350	0.0231504	0.0231504	0.426102	EFNB3/PRKCA/INPPL1/PTK2B	4
GO:0030334	regulation of cell migration	10/286	275/16350	0.0232676	0.0232676	0.426102	PRKCA/PTP4A1/CK2B/INPPL1/ADARB1/SRGAP2A/VCL/ERBB4/PTK2B/LAMA5	10
GO:0006140	regulation of nucleotide metabolic process	2/286	14/16350	0.0241554	0.0241554	0.426102	ATPIF1B/PTK2B	2
GO:0043552	positive regulation of phosphatidylinositol 3-kinase activity	2/286	14/16350	0.0241554	0.0241554	0.426102	ERBB4/PTK2B	2
GO:0050433	regulation of catecholamine secretion	2/286	14/16350	0.0241554	0.0241554	0.426102	PRKCB/GABBR1	2
GO:0051646	mitochondrion localization	2/286	14/16350	0.0241554	0.0241554	0.426102	CLUH/RHOT2	2
GO:0045637	regulation of myeloid cell differentiation	5/286	95/16350	0.0256097	0.0256097	0.426102	L3MBTL1/SPI1B/PRKCA/ZBTB16/PTK2B	5
GO:0030003	cellular cation homeostasis	9/286	240/16350	0.0256918	0.0256918	0.426102	CCR6/BCL2/CALC1/PRKCA/PRKCB/SLC9A1/ITPR1/RAB7/PTK2B	9
GO:0070372	regulation of ERK1 and ERK2 cascade	4/286	65/16350	0.0269889	0.0269889	0.426102	PRKCA/EPHB1/ERBB4/PTK2B	4
GO:0040012	regulation of locomotion	11/286	323/16350	0.0272275	0.0272275	0.426102	EFNB3/PRKCA/PTP4A1/CK2B/INPPL1/ADARB1/SRGAP2A/VCL/ERBB4/PTK2B/LAMA5	11
GO:0000278	mitotic cell cycle	13/286	407/16350	0.0273593	0.0273593	0.426102	ARL8A/L3MBTL1/UBE2D1/WTIP/RHOU/PRKCA/TRIM71/PAPD7/WDR11/UBE2S/CSNK2A1/CDK4/ARL8B	13
GO:0010611	regulation of cardiac muscle hypertrophy	2/286	15/16350	0.0275544	0.0275544	0.426102	PRKCA/BMP10	2
GO:0014743	regulation of muscle hypertrophy	2/286	15/16350	0.0275544	0.0275544	0.426102	PRKCA/BMP10	2
GO:0045600	positive regulation of fat cell differentiation	2/286	15/16350	0.0275544	0.0275544	0.426102	CARM1/ZBTB16	2
GO:0008284	positive regulation of cell population proliferation	11/286	324/16350	0.0277639	0.0277639	0.426102	PRKCA/PBX4/CARM1/NAMPT/WDR11/CSNK2A1/CDK4/GNAI2/BMP10/ERBB4/PTK2B	11
GO:0044087	regulation of cellular component biogenesis	9/286	244/16350	0.0281699	0.0281699	0.426102	SSH3/ARPC5/PRKCA/STMN2/EPHB1/GPM6B/GSN/PTK2B/RDX	9
GO:0060548	negative regulation of cell death	12/286	369/16350	0.0295351	0.0295351	0.426102	BCL2/PRKCA/WDR11/CCDC94/LGMN/NR4A3/CSNK2A1/ITPR1/DAPK1/ERBB4/PTK2B/PIK3CG	12
GO:0044264	cellular polysaccharide metabolic process	4/286	67/16350	0.029747	0.029747	0.426102	GLT25D2/PHKA1/COLGALT2/PHKG2	4
GO:0045761	regulation of adenylate cyclase activity	3/286	39/16350	0.0304592	0.0304592	0.426102	CALC1/GABBR1/GNAI2	3
GO:0045822	negative regulation of heart contraction	2/286	16/16350	0.0311329	0.0311329	0.426102	BNIP3LA/BNIP3LA	2
GO:1903523	negative regulation of blood circulation	2/286	16/16350	0.0311329	0.0311329	0.426102	BNIP3LA/BNIP3LA	2
GO:0043547	positive regulation of GTPase activity	7/286	172/16350	0.0318285	0.0318285	0.426102	TBC1D14/RGS1/TBC1D17/TBC1D12/SGSM2/TBC1D13/SRGAP2A	7
GO:0016601	Rac protein signal transduction	2/286	17/16350	0.0348836	0.0348836	0.426102	RHOU/CRK	2
GO:0051591	response to cAMP	2/286	17/16350	0.0348836	0.0348836	0.426102	CARM1/ITPR1	2
GO:0033692	cellular polysaccharide biosynthetic process	3/286	42/16350	0.0368375	0.0368375	0.426102	GLT25D2/COLGALT2/PHKG2	3
GO:0009628	response to abiotic stimulus	14/286	469/16350	0.0369315	0.0369315	0.426102	BCL2/UBE2D1/WTIP/DENND5A/EPHB1/AGAP3/PCYT1A/YAP1/SLC9A1/CDK4/ITPR1/PTK2B/CRY1/SDCBP	14
GO:0090132	epithelium migration	5/286	105/16350	0.0371632	0.0371632	0.426102	EFNB3/PRKCA/CK2B/PTK2B/NRP1A	5
GO:0006913	nucleocytoplasmic transport	8/286	217/16350	0.0374121	0.0374121	0.426102	RAB9B/RHOU/RAB37/RAB31/WDR11/XPO4/RAB32A/RAB7	8
GO:0051169	nuclear transport	8/286	217/16350	0.0374121	0.0374121	0.426102	RAB9B/RHOU/RAB37/RAB31/WDR11/XPO4/RAB32A/RAB7	8
GO:0010862	positive regulation of pathway-restricted SMAD protein phosphorylation	2/286	18/16350	0.0387994	0.0387994	0.426102	CK2B/BMP10	2
GO:0070371	ERK1 and ERK2 cascade	4/286	73/16350	0.0389898	0.0389898	0.426102	PRKCA/EPHB1/ERBB4/PTK2B	4
GO:0006935	chemotaxis	12/286	387/16350	0.0402067	0.0402067	0.426102	CCR6/PDGFRB/EFNB3/PRKCA/PBX4/EPHB1/COL4A1/INPPL1/ALCAMA/CSNK2A1/PTK2B/NRP1A	12
GO:0034097	response to cytokine	7/286	182/16350	0.0412179	0.0412179	0.426102	TRAF3/CCR6/PRKCA/CK2B/LEPROT/DAPK1/PTK2B	7
GO:1901699	cellular response to nitrogen compound	8/286	222/16350	0.04186	0.04186	0.426102	PRKCA/PRKCB/LEPROT/RAB31/WDR11/CRK/ITPR1/GNAI2	8
GO:0006511	ubiquitin-dependent protein catabolic process	9/286	263/16350	0.0422512	0.0422512	0.426102	UBE2D1/USP24/AGAP3/USP40/UBE2S/PSMA2/EDEM1/PTK2B/USP12	9
GO:0038084	vascular endothelial growth factor signaling pathway	2/286	19/16350	0.0428734	0.0428734	0.426102	PDGFRB/NRP1A	2
GO:0051453	regulation of intracellular pH	2/286	19/16350	0.0428734	0.0428734	0.426102	SLC9A1/RAB7	2
GO:0006997	nucleus organization	3/286	45/16350	0.0438438	0.0438438	0.426102	UBTF/AGAP3/POLR1B	3
GO:0007043	cell-cell junction assembly	3/286	45/16350	0.0438438	0.0438438	0.426102	PRKCA/RHOAD/VCL	3
GO:0008543	fibroblast growth factor receptor signaling pathway	5/286	110/16350	0.0439673	0.0439673	0.426102	TRIM71/EIF2C2/INPPL1/SPRY4/ERBB4	5
GO:0009791	post-embryonic development	4/286	76/16350	0.0441599	0.0441599	0.426102	EIF2C2/INPPL1/ITPR1/NRP1A	4
GO:0043066	negative regulation of apoptotic process	11/286	350/16350	0.0445189	0.0445189	0.426102	BCL2/PRKCA/WDR11/CCDC94/LGMN/NR4A3/CSNK2A1/DAPK1/ERBB4/PTK2B/PIK3CG	11
GO:0014033	neural crest cell differentiation	5/286	111/16350	0.0454119	0.0454119	0.426102	WTIP/PBX4/ALCAMA/ERBB4/NRP1A	5
GO:0055074	calcium ion homeostasis	7/286	186/16350	0.0454292	0.0454292	0.426102	CCR6/BCL2/CALC1/PRKCA/PRKCB/ITPR1/PTK2B	7
GO:0010594	regulation of endothelial cell migration	3/286	46/16350	0.0463163	0.0463163	0.426102	PRKCA/CK2B/PTK2B	3
GO:0043087	regulation of GTPase activity	9/286	268/16350	0.0466269	0.0466269	0.426102	TBC1D14/RGS1/TBC1D17/AGAP3/TBC1D12/SGSM2/CRK/TBC1D13/SRGAP2A	9
GO:0043632	modification-dependent macromolecule catabolic process	9/286	268/16350	0.0466269	0.0466269	0.426102	UBE2D1/USP24/AGAP3/USP40/UBE2S/PSMA2/EDEM1/PTK2B/USP12	9
GO:0007194	negative regulation of adenylate cyclase activity	2/286	20/16350	0.047099	0.047099	0.426102	GABBR1/GNAI2	2
GO:0031280	negative regulation of cyclase activity	2/286	20/16350	0.047099	0.047099	0.426102	GABBR1/GNAI2	2
GO:0071774	response to fibroblast growth factor	5/286	113/16350	0.0483854	0.0483854	0.431099	TRIM71/EIF2C2/INPPL1/SPRY4/ERBB4	5
GO:0120031	plasma membrane bounded cell projection assembly	6/286	150/16350	0.0484241	0.0484241	0.431099	SSH3/INPPL1/GSN/SRGAP2A/VCL/RDX	6

### Sheet: sex_MF_miR-1388
ID	Description	GeneRatio	BgRatio	pvalue	p.adjust	qvalue	geneID	Count
GO:0043014	alpha-tubulin binding	3/340	13/20494	0.00114403	0.00114403	0.34536	ARL8A/WASH/ARL8B	3
GO:0004697	protein kinase C activity	3/340	20/20494	0.00418451	0.00418451	0.34536	PRKCA/PRKCB/PRKD3	3
GO:0042803	protein homodimerization activity	12/340	306/20494	0.00530502	0.00530502	0.34536	ATPIF1B/COL23A1/TERF2/AIMP1/ABAT/CARM1/NAMPT/ZBTB16/SRGAP2A/RNF40/ERBB4/MGLL	12
GO:0030695	GTPase regulator activity	12/340	315/20494	0.00663248	0.00663248	0.34536	GRP2/TBC1D14/RGS1/TBC1D17/AGAP3/TBC1D12/SGSM2/FNIP1/RGL2/TBC1D13/SRGAP2A/RAP1GAP	12
GO:0060589	nucleoside-triphosphatase regulator activity	12/340	315/20494	0.00663248	0.00663248	0.34536	GRP2/TBC1D14/RGS1/TBC1D17/AGAP3/TBC1D12/SGSM2/FNIP1/RGL2/TBC1D13/SRGAP2A/RAP1GAP	12
GO:0004653	polypeptide N-acetylgalactosaminyltransferase activity	2/340	10/20494	0.0113091	0.0113091	0.34536	GALNT2/GALNT7	2
GO:0017046	peptide hormone binding	2/340	10/20494	0.0113091	0.0113091	0.34536	OLGC7/LEPROT	2
GO:0035184	histone threonine kinase activity	2/340	10/20494	0.0113091	0.0113091	0.34536	PRKCA/PRKCB	2
GO:0140030	modification-dependent protein binding	4/340	53/20494	0.0115108	0.0115108	0.34536	L3MBTL1/CARM1/AGAP3/WDR11	4
GO:0005313	L-glutamate transmembrane transporter activity	2/340	12/20494	0.016228	0.016228	0.34536	SLC38A7/SLC25A22	2
GO:0008381	mechanosensitive ion channel activity	2/340	12/20494	0.016228	0.016228	0.34536	PIEZO2/PIEZO2	2
GO:0015172	acidic amino acid transmembrane transporter activity	2/340	12/20494	0.016228	0.016228	0.34536	SLC38A7/SLC25A22	2
GO:0015485	cholesterol binding	2/340	12/20494	0.016228	0.016228	0.34536	STARD5/OSBPL2	2
GO:0003924	GTPase activity	12/340	356/20494	0.0162959	0.0162959	0.34536	ARL8A/TBCC/RAB9B/RHOU/RAB37/AGAP3/RAB31/RAB32A/RAB7/GNAI2/ARL8B/RHOT2	12
GO:0004559	alpha-mannosidase activity	2/340	13/20494	0.0189706	0.0189706	0.376916	MAN1A1/EDEM1	2
GO:0016812	hydrolase activity, acting on carbon-nitrogen (but not peptide) bonds, in cyclic amides	2/340	15/20494	0.0249875	0.0249875	0.408188	URAH/AMDHD1	2
GO:0035250	UDP-galactosyltransferase activity	2/340	15/20494	0.0249875	0.0249875	0.408188	GLT25D2/COLGALT2	2
GO:0005021	vascular endothelial growth factor-activated receptor activity	2/340	16/20494	0.0282488	0.0282488	0.408188	PDGFRB/NRP1A	2
GO:0048487	beta-tubulin binding	2/340	16/20494	0.0282488	0.0282488	0.408188	ARL8A/ARL8B	2
GO:0030374	nuclear receptor coactivator activity	2/340	18/20494	0.0352451	0.0352451	0.444409	PRKCB/CARM1	2
GO:0042393	histone binding	4/340	79/20494	0.0424064	0.0424064	0.444409	L3MBTL1/PRKCB/CARM1/WDR11	4
GO:0042169	SH2 domain binding	2/340	20/20494	0.0428328	0.0428328	0.444409	INPPL1/CRK	2
GO:0046875	ephrin receptor binding	2/340	20/20494	0.0428328	0.0428328	0.444409	EFNB3/CRK	2
GO:0061659	ubiquitin-like protein ligase activity	8/340	237/20494	0.0447424	0.0447424	0.444409	TRAF3/UBE2D1/PIAS1/RNF128/TRIM71/UBE2F/UBE2S/ATG3	8
GO:0019003	GDP binding	3/340	48/20494	0.0452497	0.0452497	0.444409	RAB9B/RAB31/ARL8B	3
GO:0004843	thiol-dependent ubiquitin-specific protease activity	4/340	82/20494	0.0475312	0.0475312	0.444409	OTUD5/USP24/USP40/USP12	4
GO:0101005	ubiquitinyl hydrolase activity	4/340	82/20494	0.0475312	0.0475312	0.444409	OTUD5/USP24/USP40/USP12	4
GO:0019783	ubiquitin-like protein-specific protease activity	4/340	83/20494	0.0493124	0.0493124	0.44789	OTUD5/USP24/USP40/USP12	4
